# SUPT3H-less SAGA coactivator can assemble and function without significantly perturbing RNA polymerase II transcription in mammalian cells

**DOI:** 10.1101/2021.07.09.451791

**Authors:** Veronique Fischer, Elisabeth Scheer, Elisabeth Lata, Bastian Morlet, Damien Plassard, Stéphane D. Vincent, Dominique Helmlinger, Didier Devys, László Tora

## Abstract

Coactivator complexes regulate chromatin accessibility and transcription. SAGA (Spt-Ada-Gcn5 Acetyltransferase) is an evolutionary conserved coactivator complex. The core module scaffolds the entire SAGA complex and adopts a histone octamer-like structure, which consists of six histone fold domain (HFD)-containing proteins forming three histone fold (HF) pairs, to which the double HFD-containing SUPT3H adds an HF pair. Spt3, the yeast ortholog of SUPT3H, interacts genetically and biochemically with the TATA binding protein (TBP) and contributes to global RNA polymerase II (Pol II) transcription. Here we demonstrate that i) SAGA purified from human U2OS or mouse embryonic stem cells (mESC) can assemble without SUPT3H; ii) SUPT3H is not essential for mESC survival, iii) SUPT3H is required for mESC growth and self-renewal, and iv) the loss of SUPT3H from mammalian cells affects the transcription of only a specific subset of genes. Accordingly, in the absence of SUPT3H no major change in TBP accumulation at gene promoters was observed. Thus, SUPT3H is not required for the assembly of SAGA, TBP recruitment, or overall Pol II transcription, but plays a role in mESC growth and self-renewal. Our data further suggest that yeast and mammalian SAGA complexes contribute to transcription regulation by distinct mechanisms.
