## Supplemental Table 6 for "SUPT3H-less SAGA coactivator can assemble and function without significantly perturbing RNA polymerase II transcription in mammalian cells"

### Sheet: U2OS_FC0.5
Upregulated > 0.5 log2 fold change in U2OS compared to U2OS Fl-SUPT3H							Downregulated < -0.5 log2 fold change in U2OS compared to U2OS Fl-SUPT3H
Ensembl Gene ID	Gene name	log2FoldChange	p-value	adjusted p-value	normalized read counts Fl-SUPT3H U2OS		Ensembl Gene ID	Gene name	log2FoldChange	p-value	adjusted p-value	normalized read counts Fl-SUPT3H U2OS
ENSG00000272647	AC005020.2	0.890108	0.000805086	0.0453466	110.414		ENSG00000164796	CSMD3	-2.26174	6.14948e-23	2021-06-20	6729.59
ENSG00000197140	ADAM32	0.777566	0.000243288	0.0188095	4395.99		ENSG00000185052	SLC24A3	-1.83173	9.52802e-15	8.98863e-12	839.854
ENSG00000168615	ADAM9	0.743409	0.000474823	0.0314243	13186.5		ENSG00000182732	RGS6	-1.7628	5.24828e-11	3.42773e-08	950.1
ENSG00000164742	ADCY1	1.19187	2.9941e-06	0.000540881	153.418		ENSG00000145287	PLAC8	-1.54535	3.7415e-09	1.47754e-06	863.967
ENSG00000117114	ADGRL2	1.27433	7.24345e-08	2.41179e-05	3719.94		ENSG00000244694	PTCHD4	-1.44834	2.90101e-09	1.23155e-06	2119.49
ENSG00000162618	ADGRL4	0.740816	0.000914751	0.0488472	672.302		ENSG00000152402	GUCY1A2	-1.43712	1.1029e-09	5.51915e-07	2067.74
ENSG00000106351	AGFG2	0.908724	0.000220297	0.017384	197.926		ENSG00000179399	GPC5	-1.37049	1.20257e-09	5.51915e-07	25772
ENSG00000282988	AL031777.3	1.21303	1.096e-06	0.000235585	152.994		ENSG00000105639	JAK3	-1.35161	5.68479e-07	0.000139903	362.083
ENSG00000129691	ASH2L	0.89116	0.000109234	0.00971149	921.077		ENSG00000144730	IL17RD	-1.35105	7.18213e-08	2.41179e-05	458.604
ENSG00000178776	C5orf46	0.974933	4.54585e-06	0.000751632	1887.88		ENSG00000120162	MOB3B	-1.30338	7.62145e-08	2.48884e-05	1177.35
ENSG00000105767	CADM4	0.844072	0.000708147	0.0418991	275.008		ENSG00000146122	DAAM2	-1.27081	1.51605e-06	0.00031017	1987.64
ENSG00000127995	CASD1	0.8661	6.77211e-05	0.00680457	1114.42		ENSG00000183775	KCTD16	-1.26649	2.20799e-06	0.000431232	4103.53
ENSG00000175455	CCDC14	0.825726	0.000618858	0.037938	2212.57		ENSG00000184226	PCDH9	-1.22985	3.62003e-07	9.60495e-05	525.54
ENSG00000147419	CCDC25	0.873164	8.87894e-05	0.00847041	864.027		ENSG00000152092	ASTN1	-1.22525	1.56147e-06	0.000315658	1007.9
ENSG00000112149	CD83	0.950601	0.00021212	0.0169108	228.629		ENSG00000163116	STPG2	-1.22045	9.78546e-06	0.00140588	377.376
ENSG00000105810	CDK6	0.76134	0.000405807	0.0280017	59133.8		ENSG00000106003	LFNG	-1.20064	2.20936e-06	0.000431232	2657.76
ENSG00000163507	CIP2A	1.0057	1.07745e-05	0.00151208	1826.25		ENSG00000206052	DOK6	-1.19021	1.06901e-07	3.42506e-05	1593.25
ENSG00000060718	COL11A1	0.8024	0.000623632	0.0380932	1006.95		ENSG00000170627	GTSF1	-1.17264	6.59621e-06	0.00100009	451.398
ENSG00000005469	CROT	0.958792	7.82941e-05	0.00772972	254.54		ENSG00000221866	PLXNA4	-1.16481	2.31704e-07	6.78372e-05	1853.01
ENSG00000111249	CUX2	1.23175	4.94853e-07	0.000123575	261.834		ENSG00000009709	PAX7	-1.15151	5.20497e-06	0.000849861	653.186
ENSG00000006634	DBF4	0.884848	4.81704e-05	0.0051771	2687.42		ENSG00000078018	MAP2	-1.134	3.86454e-05	0.00449478	1343.94
ENSG00000104671	DCTN6	1.51401	4.80225e-11	3.26188e-08	380.277		ENSG00000157064	NMNAT2	-1.12073	1.39317e-05	0.00193914	449.748
ENSG00000161249	DMKN	1.34307	1.3234e-06	0.000277441	124.315		ENSG00000164627	KIF6	-1.10051	2.48221e-05	0.0030993	543.327
ENSG00000105877	DNAH11	2.42657	6.70962e-23	1.13936e-19	113.461		ENSG00000103742	IGDCC4	-1.08546	3.07113e-05	0.00375186	473.262
ENSG00000078401	EDN1	0.935324	3.38756e-05	0.00402267	2460.49		ENSG00000183287	CCBE1	-1.08136	3.81793e-06	0.000661553	9242.75
ENSG00000138798	EGF	1.19646	2.31498e-06	0.000446712	237.953		ENSG00000151320	AKAP6	-1.07783	5.26946e-06	0.000852197	1919.14
ENSG00000134014	ELP3	0.867196	6.73173e-05	0.00680425	4560.9		ENSG00000172348	RCAN2	-1.07351	9.67721e-05	0.0089088	620.235
ENSG00000132199	ENOSF1	1.54693	2.99801e-10	1.75549e-07	178.362		ENSG00000116106	EPHA4	-1.06859	3.49829e-06	0.00062531	3700.34
ENSG00000171320	ESCO2	1.32551	3.07941e-09	1.27011e-06	697.625		ENSG00000113327	GABRG2	-1.04481	5.4127e-05	0.00574457	1044.14
ENSG00000234545	FAM133B	0.818183	0.000153054	0.0131263	4070.11		ENSG00000039139	DNAH5	-1.04419	0.000129462	0.0113907	488.853
ENSG00000222011	FAM185A	1.20879	8.73047e-06	0.00127804	142.741		ENSG00000155849	ELMO1	-1.03307	2.66767e-06	0.000492387	1756.59
ENSG00000177150	FAM210A	0.717322	0.000866181	0.0472946	7498.7		ENSG00000272899	ATP6V1FNB	-1.02541	0.000306632	0.0221571	300.661
ENSG00000138685	FGF2	0.866481	7.47063e-05	0.00741864	1515.8		ENSG00000074527	NTN4	-1.00139	2.14079e-05	0.00275399	691.633
ENSG00000127955	GNAI1	1.01094	6.01903e-06	0.000929173	4339.44		ENSG00000156475	PPP2R2B	-0.997855	0.000244797	0.0188095	367.943
ENSG00000105793	GTPBP10	0.822859	0.000222497	0.0174111	1039.86		ENSG00000185666	SYN3	-0.986417	4.67088e-05	0.00511717	1319.59
ENSG00000164161	HHIP	1.34484	3.07562e-07	8.70452e-05	104.156		ENSG00000174482	LINGO2	-0.979509	6.45651e-05	0.0066047	2028.58
ENSG00000187837	HIST1H1C	0.841441	0.000102162	0.00917891	1418.56		ENSG00000147381	MAGEA4	-0.97825	6.70995e-05	0.00680425	1415.48
ENSG00000278463	HIST1H2AB	0.908531	0.000386862	0.0269234	142.798		ENSG00000176406	RIMS2	-0.970589	1.73787e-05	0.0023799	2065.43
ENSG00000180573	HIST1H2AC	2.39071	1.26869e-27	4.30872e-24	690.261		ENSG00000150394	CDH8	-0.963561	4.15766e-05	0.00465007	601.775
ENSG00000180596	HIST1H2BC	1.55329	2.13996e-12	1.73041e-09	855.652		ENSG00000149256	TENM4	-0.961124	1.78761e-05	0.00242844	3510.55
ENSG00000158373	HIST1H2BD	1.12298	4.47981e-07	0.000117033	497.227		ENSG00000164879	CA3	-0.958326	2.56105e-05	0.00316244	1235.62
ENSG00000124635	HIST1H2BJ	1.20493	1.32116e-07	4.15455e-05	932.513		ENSG00000135298	ADGRB3	-0.958026	0.000585484	0.0364261	797.485
ENSG00000197903	HIST1H2BK	0.800503	0.00058776	0.0364261	315.73		ENSG00000171903	CYP4F11	-0.95193	0.000682672	0.0406753	263.174
ENSG00000273703	HIST1H2BM	0.886827	0.000649064	0.0390843	132.381		ENSG00000184985	SORCS2	-0.949808	9.35151e-05	0.00877337	2729.82
ENSG00000275714	HIST1H3A	0.886282	0.00010003	0.00908346	401.598		ENSG00000104043	ATP8B4	-0.946077	0.000263363	0.0195619	1129.04
ENSG00000274267	HIST1H3B	0.954086	1.90635e-05	0.00252904	1032		ENSG00000107731	UNC5B	-0.937804	0.000431281	0.0292553	1880.45
ENSG00000278828	HIST1H3H	1.02022	8.36774e-05	0.00813407	143.728		ENSG00000184384	MAML2	-0.93101	9.35746e-06	0.00135811	10888
ENSG00000278705	HIST1H4B	1.13904	4.6227e-07	0.000118936	451.847		ENSG00000120594	PLXDC2	-0.926048	0.000269586	0.0198067	4510.56
ENSG00000158406	HIST1H4H	1.57327	9.65147e-13	8.19458e-10	655.285		ENSG00000160179	ABCG1	-0.923279	0.000250361	0.018895	328.372
ENSG00000147421	HMBOX1	1.08886	4.7748e-07	0.000121016	7066.94		ENSG00000164418	GRIK2	-0.91821	6.02852e-05	0.0062421	1021.26
ENSG00000095752	IL11	0.795861	0.000828869	0.0461476	370.34		ENSG00000118946	PCDH17	-0.916142	0.000154072	0.0131473	506.614
ENSG00000104299	INTS9	0.929209	3.53367e-05	0.00416703	1960.48		ENSG00000041515	MYO16	-0.907997	9.00364e-05	0.00854139	1588.69
ENSG00000104660	LEPROTL1	1.33723	1.9939e-09	8.91011e-07	733.884		ENSG00000150672	DLG2	-0.904412	1.90312e-05	0.00252904	11676.3
ENSG00000164109	MAD2L1	0.766932	0.000897971	0.0482546	503.612		ENSG00000153064	BANK1	-0.903122	0.000908514	0.0486671	238.402
ENSG00000166508	MCM7	0.767464	0.000642715	0.0390435	1843.45		ENSG00000160219	GAB3	-0.898639	0.000132284	0.0115195	823.071
ENSG00000163975	MELTF	0.880946	0.000555979	0.035097	378.141		ENSG00000151693	ASAP2	-0.894856	0.000477261	0.0314243	2856.53
ENSG00000121211	MND1	0.803667	0.000426322	0.0290738	1227.76		ENSG00000139173	TMEM117	-0.893005	0.000277922	0.0202549	5068.26
ENSG00000173559	NABP1	0.744896	0.000596482	0.0366987	4418.17		ENSG00000189283	FHIT	-0.885401	5.88358e-05	0.00612939	1720.69
ENSG00000177707	NECTIN3	0.989125	7.55998e-06	0.00112611	2718.38		ENSG00000047617	ANO2	-0.883147	5.84735e-05	0.00612925	6864.57
ENSG00000134259	NGF	1.01524	3.92242e-05	0.00450045	216.953		ENSG00000157110	RBPMS	-0.870486	0.000198129	0.0160977	2943.05
ENSG00000147548	NSD3	0.77427	0.000350086	0.0246672	2672.51		ENSG00000161040	FBXL13	-0.869476	0.000330953	0.0235143	16646.3
ENSG00000197822	OCLN	0.808119	0.000728934	0.0425501	367.666		ENSG00000171310	CHST11	-0.862732	0.000158591	0.0133982	13563.3
ENSG00000164815	ORC5	0.842319	8.85469e-05	0.00847041	2741.39		ENSG00000119121	TRPM6	-0.859211	0.000476033	0.0314243	550.567
ENSG00000168078	PBK	1.00837	1.01221e-05	0.00143236	1090.41		ENSG00000185686	PRAME	-0.852578	0.000170399	0.014193	2023.38
ENSG00000145431	PDGFC	1.36701	3.14144e-09	1.27011e-06	630.879		ENSG00000157613	CREB3L1	-0.852537	0.000267384	0.0197411	664.918
ENSG00000133401	PDZD2	0.72691	0.000856801	0.0470584	2860.38		ENSG00000182050	MGAT4C	-0.847425	0.000514683	0.0330918	479.458
ENSG00000147471	PLPBP	0.824898	0.000877046	0.0476334	240.058		ENSG00000101605	MYOM1	-0.840583	0.000892927	0.0481358	457.389
ENSG00000051341	POLQ	0.947738	2.18235e-05	0.00278635	2616.32		ENSG00000166689	PLEKHA7	-0.830178	0.000248081	0.0188937	1248.6
ENSG00000184838	PRR16	1.07144	9.84005e-07	0.000217005	909.212		ENSG00000138162	TACC2	-0.826822	0.000435498	0.029346	1383.46
ENSG00000175354	PTPN2	0.83458	9.68162e-05	0.0089088	6894.6		ENSG00000185842	DNAH14	-0.819656	0.000202028	0.0163364	5415.69
ENSG00000156675	RAB11FIP1	0.951894	4.04077e-05	0.00460513	741.122		ENSG00000128805	ARHGAP22	-0.815521	0.000585305	0.0364261	769.043
ENSG00000133872	SARAF	1.26239	1.06944e-08	3.94785e-06	1401.27		ENSG00000182771	GRID1	-0.800899	0.000263806	0.0195619	15027.4
ENSG00000168077	SCARA3	1.40461	1.13557e-09	5.51915e-07	970.541		ENSG00000203805	PLPP4	-0.798212	0.000326762	0.0234989	6735.67
ENSG00000075213	SEMA3A	2.50615	4.40073e-25	1.24548e-21	595.904		ENSG00000174705	SH3PXD2B	-0.791957	0.000759107	0.0435486	3695.34
ENSG00000075303	SLC25A40	0.869946	0.000131079	0.0114735	677.22		ENSG00000154654	NCAM2	-0.789544	0.000859084	0.0470584	1148.29
ENSG00000184005	ST6GALNAC3	0.907441	0.000299772	0.021754	309.618		ENSG00000139793	MBNL2	-0.776858	0.000377802	0.0265102	1929.87
ENSG00000137801	THBS1	0.835284	0.000100597	0.0090864	17598.5		ENSG00000150907	FOXO1	-0.766833	0.000417805	0.0286078	2486.86
ENSG00000079134	THOC1	0.844838	9.29015e-05	0.00876422	1829.64		ENSG00000099204	ABLIM1	-0.760859	0.000587662	0.0364261	7323.74
ENSG00000038295	TLL1	1.0712	0.00011053	0.0097756	146.035		ENSG00000184588	PDE4B	-0.757082	0.000516419	0.0330918	2203.67
ENSG00000135185	TMEM243	0.814025	0.000477444	0.0314243	981.147		ENSG00000197183	NOL4L	-0.753012	0.000741757	0.042989	3976.23
ENSG00000198846	TOX	0.881979	0.000733318	0.0426454	671.09
ENSG00000056558	TRAF1	1.13338	6.25085e-07	0.000151637	673.42
ENSG00000104228	TRIM35	0.976132	2.07534e-05	0.00269018	550.642
ENSG00000116830	TTF2	0.879128	0.000197136	0.0160941	1509.04
ENSG00000176890	TYMS	0.824906	0.000221126	0.017384	1934.58
ENSG00000182168	UNC5C	1.41161	1.01192e-08	3.81853e-06	484.895
ENSG00000101557	USP14	0.835014	9.70572e-05	0.0089088	3272.58
ENSG00000150630	VEGFC	0.760101	0.000852177	0.0470584	1948.61
ENSG00000004766	VPS50	0.726177	0.00080647	0.0453466	2533.91
ENSG00000171044	XKR6	1.86787	3.15959e-15	3.15606e-12	217.845
ENSG00000142065	ZFP14	0.90766	0.000746499	0.0431167	104.807
ENSG00000120784	ZFP30	1.164	1.1643e-06	0.000247138	391.636
ENSG00000165244	ZNF367	1.25549	1.47341e-07	4.54907e-05	1047.94
ENSG00000176222	ZNF404	0.984169	0.00044716	0.0300127	132.861
ENSG00000175322	ZNF519	1.22937	3.58193e-07	9.60495e-05	628.964
ENSG00000197037	ZSCAN25	0.792492	0.000834664	0.0463184	633.077

### Sheet: U2OS_FC1
Upregulated > 1 log2 fold change in U2OS compared to U2OS Fl-SUPT3H							Downregulated < -1 log2 fold change in U2OS compared to U2OS Fl-SUPT3H
Ensembl Gene ID	Gene name	log2FoldChange	p-value	adjusted p-value	normalized read counts Fl-SUPT3H U2OS		Ensembl Gene ID	Gene name	log2FoldChange	p-value	adjusted p-value	normalized read counts Fl-SUPT3H U2OS
ENSG00000075213	SEMA3A	2.50615	4.40073e-25	1.24548e-21	595.904		ENSG00000164796	CSMD3	-2.26174	6.14948e-23	1.13936e-19	6729.59
ENSG00000105877	DNAH11	2.42657	6.70962e-23	1.13936e-19	113.461		ENSG00000185052	SLC24A3	-1.83173	9.52802e-15	8.98863e-12	839.854
ENSG00000180573	HIST1H2AC	2.39071	1.26869e-27	4.30872e-24	690.261		ENSG00000182732	RGS6	-1.7628	5.24828e-11	3.42773e-08	950.1
ENSG00000171044	XKR6	1.86787	3.15959e-15	3.15606e-12	217.845		ENSG00000145287	PLAC8	-1.54535	3.7415e-09	1.47754e-06	863.967
ENSG00000158406	HIST1H4H	1.57327	9.65147e-13	8.19458e-10	655.285		ENSG00000244694	PTCHD4	-1.44834	2.90101e-09	1.23155e-06	2119.49
ENSG00000180596	HIST1H2BC	1.55329	2.13996e-12	1.73041e-09	855.652		ENSG00000152402	GUCY1A2	-1.43712	1.1029e-09	5.51915e-07	2067.74
ENSG00000132199	ENOSF1	1.54693	2.99801e-10	1.75549e-07	178.362		ENSG00000179399	GPC5	-1.37049	1.20257e-09	5.51915e-07	25772
ENSG00000104671	DCTN6	1.51401	4.80225e-11	3.26188e-08	380.277		ENSG00000105639	JAK3	-1.35161	5.68479e-07	0.000139903	362.083
ENSG00000182168	UNC5C	1.41161	1.01192e-08	3.81853e-06	484.895		ENSG00000144730	IL17RD	-1.35105	7.18213e-08	2.41179e-05	458.604
ENSG00000168077	SCARA3	1.40461	1.13557e-09	5.51915e-07	970.541		ENSG00000120162	MOB3B	-1.30338	7.62145e-08	2.48884e-05	1177.35
ENSG00000145431	PDGFC	1.36701	3.14144e-09	1.27011e-06	630.879		ENSG00000146122	DAAM2	-1.27081	1.51605e-06	0.00031017	1987.64
ENSG00000164161	HHIP	1.34484	3.07562e-07	8.70452e-05	104.156		ENSG00000183775	KCTD16	-1.26649	2.20799e-06	0.000431232	4103.53
ENSG00000161249	DMKN	1.34307	1.3234e-06	0.000277441	124.315		ENSG00000184226	PCDH9	-1.22985	3.62003e-07	9.60495e-05	525.54
ENSG00000104660	LEPROTL1	1.33723	1.9939e-09	8.91011e-07	733.884		ENSG00000152092	ASTN1	-1.22525	1.56147e-06	0.000315658	1007.9
ENSG00000171320	ESCO2	1.32551	3.07941e-09	1.27011e-06	697.625		ENSG00000163116	STPG2	-1.22045	9.78546e-06	0.00140588	377.376
ENSG00000117114	ADGRL2	1.27433	7.24345e-08	2.41179e-05	3719.94		ENSG00000106003	LFNG	-1.20064	2.20936e-06	0.000431232	2657.76
ENSG00000133872	SARAF	1.26239	1.06944e-08	3.94785e-06	1401.27		ENSG00000206052	DOK6	-1.19021	1.06901e-07	3.42506e-05	1593.25
ENSG00000165244	ZNF367	1.25549	1.47341e-07	4.54907e-05	1047.94		ENSG00000170627	GTSF1	-1.17264	6.59621e-06	0.00100009	451.398
ENSG00000111249	CUX2	1.23175	4.94853e-07	0.000123575	261.834		ENSG00000221866	PLXNA4	-1.16481	2.31704e-07	6.78372e-05	1853.01
ENSG00000175322	ZNF519	1.22937	3.58193e-07	9.60495e-05	2021-06-20		ENSG00000009709	PAX7	-1.15151	5.20497e-06	0.000849861	653.186
ENSG00000282988	AL031777.3	1.21303	1.096e-06	0.000235585	152.994		ENSG00000078018	MAP2	-1.134	3.86454e-05	0.00449478	1343.94
ENSG00000222011	FAM185A	1.20879	8.73047e-06	0.00127804	142.741		ENSG00000157064	NMNAT2	-1.12073	1.39317e-05	0.00193914	449.748
ENSG00000124635	HIST1H2BJ	1.20493	1.32116e-07	4.15455e-05	932.513		ENSG00000164627	KIF6	-1.10051	2.48221e-05	0.0030993	543.327
ENSG00000138798	EGF	1.19646	2.31498e-06	0.000446712	237.953		ENSG00000103742	IGDCC4	-1.08546	3.07113e-05	0.00375186	473.262
ENSG00000164742	ADCY1	1.19187	2.9941e-06	0.000540881	153.418		ENSG00000183287	CCBE1	-1.08136	3.81793e-06	0.000661553	9242.75
ENSG00000120784	ZFP30	1.164	1.1643e-06	0.000247138	391.636		ENSG00000151320	AKAP6	-1.07783	5.26946e-06	0.000852197	1919.14
ENSG00000278705	HIST1H4B	1.13904	4.6227e-07	0.000118936	451.847		ENSG00000172348	RCAN2	-1.07351	9.67721e-05	0.0089088	620.235
ENSG00000056558	TRAF1	1.13338	6.25085e-07	0.000151637	673.42		ENSG00000116106	EPHA4	-1.06859	3.49829e-06	0.00062531	3700.34
ENSG00000158373	HIST1H2BD	1.12298	4.47981e-07	0.000117033	497.227		ENSG00000113327	GABRG2	-1.04481	5.4127e-05	0.00574457	1044.14
ENSG00000147421	HMBOX1	1.08886	4.7748e-07	0.000121016	7066.94		ENSG00000039139	DNAH5	-1.04419	0.000129462	0.0113907	488.853
ENSG00000184838	PRR16	1.07144	9.84005e-07	0.000217005	909.212		ENSG00000155849	ELMO1	-1.03307	2.66767e-06	0.000492387	1756.59
ENSG00000038295	TLL1	1.0712	0.00011053	0.0097756	146.035		ENSG00000272899	ATP6V1FNB	-1.02541	0.000306632	0.0221571	300.661
ENSG00000278828	HIST1H3H	1.02022	8.36774e-05	0.00813407	143.728		ENSG00000074527	NTN4	-1.00139	2.14079e-05	0.00275399	691.633
ENSG00000134259	NGF	1.01524	3.92242e-05	0.00450045	216.953
ENSG00000127955	GNAI1	1.01094	6.01903e-06	0.000929173	4339.44
ENSG00000168078	PBK	1.00837	1.01221e-05	0.00143236	1090.41
ENSG00000163507	CIP2A	1.0057	1.07745e-05	0.00151208	1826.25

### Sheet: mESCs_FC0.5
Upregulated > 0.5 log2 fold change in Supt3-/- mESCs compared to wildtype mESCs							Downregulated < -0.5 log2 fold change in Supt3-/- mESCs compared to wildtype mESCs
Ensembl Gene ID	Gene name	log2FoldChange	p-value	adjusted p-value	normalized read counts WT mESCs		Ensembl Gene ID	Gene name	log2FoldChange	p-value	adjusted p-value	normalized read counts WT mESCs
ENSMUSG00000074968	Ano3	1.74166	4.17753e-19	4.99591e-15	564.708		ENSMUSG00000024697	Gna14	-1.30853	3.13112e-09	4.16056e-06	508.137
ENSMUSG00000058589	Anks1b	1.48033	7.82494e-13	2.33946e-09	383.416		ENSMUSG00000039741	Bahcc1	-1.02212	5.02783e-06	0.00162508	230.839
ENSMUSG00000001986	Gria3	1.46307	5.32469e-10	1.0613e-06	70.0939		ENSMUSG00000032419	Tbx18	-1.01851	6.73361e-06	0.00191732	356.823
ENSMUSG00000026249	Serpine2	1.41689	1.12377e-09	1.6799e-06	62.8623		ENSMUSG00000018727	Cpsf4l	-0.928162	9.62656e-05	0.0147595	132.926
ENSMUSG00000026748	Plxdc2	1.31825	1.67173e-15	9.9961e-12	1104.99		ENSMUSG00000046711	Hmga1	-0.86758	0.000139475	0.0193951	210.807
ENSMUSG00000046876	Atxn1	1.31208	6.93559e-13	2.33946e-09	1660.99		ENSMUSG00000040204	Pclaf	-0.85918	0.00012589	0.0178595	198.548
ENSMUSG00000004698	Hdac9	1.0923	9.20462e-07	0.000440312	85.1021		ENSMUSG00000035299	Mid1	-0.850091	4.49102e-07	0.000255753	3498.5
ENSMUSG00000027227	Sord	1.09206	1.01249e-06	0.00045373	107.322		ENSMUSG00000052852	Reep1	-0.827108	8.82211e-06	0.00224476	2318.95
ENSMUSG00000054720	Lrrc8c	1.0888	7.61367e-06	0.00202338	79.0003		ENSMUSG00000025969	Nrp2	-0.819452	1.59946e-05	0.00360904	741.659
ENSMUSG00000058656	Samd12	1.0789	3.77577e-10	9.03089e-07	347.645		ENSMUSG00000038045	Sult6b1	-0.817608	0.000102148	0.0154632	336.356
ENSMUSG00000016150	Tenm1	1.07498	2.65979e-07	0.000198803	586.376		ENSMUSG00000030060	Hmces	-0.816795	2.02457e-06	0.000781027	731.428
ENSMUSG00000032087	Dscaml1	1.06521	9.07276e-08	8.34624e-05	137.956		ENSMUSG00000036766	Dner	-0.811701	0.000452281	0.0447011	497.194
ENSMUSG00000021779	Thrb	1.06242	2.92489e-06	0.00102879	131.866		ENSMUSG00000044303	Cdkn2a	-0.805454	0.000324266	0.0352536	219.128
ENSMUSG00000038776	Ephx1	1.06081	3.96454e-08	4.31017e-05	196.311		ENSMUSG00000024837	Dmrt1	-0.796271	0.000164408	0.0219632	641.521
ENSMUSG00000041134	Cyyr1	1.05708	2.96659e-05	0.00581598	65.1396		ENSMUSG00000096768	Gm47283	-0.762928	1.8131e-06	0.000722763	48326.5
ENSMUSG00000027544	Nfatc2	1.0169	2.96127e-05	0.00581598	56.1631		ENSMUSG00000005672	Kit	-0.747045	8.01155e-07	0.000399209	8306.62
ENSMUSG00000021536	Adcy2	1.01603	5.79687e-08	5.77706e-05	233.074		ENSMUSG00000030559	Rab38	-0.741508	1.64898e-05	0.00365188	771.737
ENSMUSG00000053141	Ptprt	1.00159	7.70163e-07	0.000399209	131.864		ENSMUSG00000008575	Nfib	-0.736069	3.8176e-07	0.000228274	13533.9
ENSMUSG00000042567	Nek10	0.997025	1.53766e-06	0.0006341	387.925		ENSMUSG00000001228	Uhrf1	-0.71634	4.54426e-06	0.00150958	1420.34
ENSMUSG00000038665	Dgki	0.966555	9.05669e-09	1.08309e-05	1668.13		ENSMUSG00000023088	Abcc1	-0.693664	3.59395e-07	0.000226211	2293.75
ENSMUSG00000017950	Hnf4a	0.965432	7.37608e-05	0.0119203	58.3953		ENSMUSG00000029814	Igf2bp3	-0.662542	5.92343e-07	0.000321993	6010.55
ENSMUSG00000029468	P2rx7	0.948334	0.000165401	0.0219632	50.0714		ENSMUSG00000031665	Sall1	-0.645656	0.000290796	0.0331203	925.192
ENSMUSG00000072934	Trpc5os	0.931429	6.30693e-05	0.0106232	116.301		ENSMUSG00000020182	Ddc	-0.644851	3.37082e-05	0.006332	800.337
ENSMUSG00000026604	Ptpn14	0.930683	2.42173e-07	0.000193076	1259.36		ENSMUSG00000030091	Nup210	-0.640684	3.36696e-06	0.00115044	2621.59
ENSMUSG00000038576	Susd4	0.919838	0.000109198	0.0162269	164.142		ENSMUSG00000042388	Dlgap3	-0.63307	0.000359795	0.0383605	1120.7
ENSMUSG00000046818	Ddit4l	0.887495	0.000109907	0.0162269	67.8717		ENSMUSG00000055373	Fut9	-0.624088	1.02909e-05	0.00256393	5045.65
ENSMUSG00000037855	Zfp365	0.88719	8.59635e-06	0.00223486	131.831		ENSMUSG00000023022	Lima1	-0.615687	0.000112929	0.0164697	4523.99
ENSMUSG00000020020	Usp44	0.884859	7.83953e-05	0.0123359	106.26		ENSMUSG00000017499	Cdc6	-0.613754	0.000335787	0.0361773	540.651
ENSMUSG00000059456	Ptk2b	0.874591	3.37739e-05	0.006332	254.324		ENSMUSG00000053477	Tcf4	-0.606785	1.30457e-05	0.00312028	9113.75
ENSMUSG00000034813	Grip1	0.864354	6.13851e-06	0.00183526	1186.18		ENSMUSG00000027405	Nop56	-0.599335	0.000190184	0.0234475	1143.25
ENSMUSG00000037325	Bbs7	0.862675	0.000395152	0.0410924	61.755		ENSMUSG00000011256	Adam19	-0.598916	2.93168e-05	0.00581598	2993.97
ENSMUSG00000036019	Tmtc2	0.859257	8.88573e-05	0.0138006	180.23		ENSMUSG00000020114	Cand1	-0.589997	3.38865e-05	0.006332	4392.73
ENSMUSG00000038916	Soga3	0.849189	0.000164787	0.0219632	189.769		ENSMUSG00000048402	Gli2	-0.586283	2.00178e-05	0.00419988	11644.8
ENSMUSG00000039782	Cpeb2	0.845699	0.000126939	0.0178595	117.938		ENSMUSG00000024640	Psat1	-0.572662	0.000409558	0.0415077	799.337
ENSMUSG00000061751	Kalrn	0.844172	1.07991e-06	0.000461235	1149.61		ENSMUSG00000020925	Ccdc43	-0.56798	0.000270971	0.031261	1044.9
ENSMUSG00000020122	Egfr	0.836355	7.56236e-05	0.0120584	148.529		ENSMUSG00000021707	Dhfr	-0.563474	0.000255616	0.0301508	1395.75
ENSMUSG00000043557	Mdga1	0.825461	0.000169639	0.0219632	104.605		ENSMUSG00000040675	Mthfd1l	-0.547001	0.000271858	0.031261	3756.31
ENSMUSG00000036466	Megf11	0.825263	4.72991e-05	0.00857315	723.352		ENSMUSG00000034557	Zfyve9	-0.545188	0.000362467	0.0383605	1667.02
ENSMUSG00000026893	Gca	0.81864	0.000174897	0.0222509	115.676		ENSMUSG00000026669	Mcm10	-0.510936	0.000469571	0.0460295	1355.46
ENSMUSG00000075122	Cd80	0.809962	1.34982e-05	0.00316519	248.009		ENSMUSG00000024525	Impa2	-0.500146	0.000236819	0.0288991	2821.21
ENSMUSG00000046186	Cd109	0.809434	0.000409071	0.0415077	129.569
ENSMUSG00000078591	Hs3st4	0.807027	0.000246584	0.029489	124.665
ENSMUSG00000022912	Pros1	0.802639	2.37918e-05	0.00490562	511.938
ENSMUSG00000044646	Zbtb7c	0.799727	7.15397e-06	0.00198963	817.122
ENSMUSG00000027955	Fam198b	0.788642	3.11233e-07	0.00020678	528.953
ENSMUSG00000042078	Svop	0.776033	0.000298649	0.0333789	142.445
ENSMUSG00000057457	Phex	0.771633	5.40894e-05	0.00951258	206.365
ENSMUSG00000022105	Rb1	0.734869	0.000240431	0.0290435	946.572
ENSMUSG00000024431	Nr3c1	0.733919	1.84573e-05	0.00401328	612.015
ENSMUSG00000036103	Colec12	0.730282	0.00014633	0.0201145	253.102
ENSMUSG00000021701	Plk2	0.722989	5.94759e-05	0.0102024	227.465
ENSMUSG00000028789	Azin2	0.70663	0.000313119	0.034354	221.405
ENSMUSG00000054612	Mgmt	0.697561	1.02439e-06	0.00045373	1752.75
ENSMUSG00000040624	Plekhg1	0.688774	7.33244e-06	0.00199292	3346.35
ENSMUSG00000066643	Wdr35	0.678858	5.97183e-05	0.0102024	882.794
ENSMUSG00000036676	Tmtc3	0.635974	0.000294163	0.0331877	1000.49
ENSMUSG00000040640	Erc2	0.633948	1.98573e-05	0.00419988	1588.09
ENSMUSG00000020593	Lpin1	0.589806	0.000168198	0.0219632	1013
ENSMUSG00000069670	Nkain2	0.580304	0.000418968	0.0421045	422.138
ENSMUSG00000066113	Adamtsl1	0.532372	0.000489019	0.0475462	632.885

### Sheet: mESCs_FC1
Upregulated > 1 log2 fold change in Supt3-/- mESCs compared to wildtype mESCs							Downregulated < -1 log2 fold change in Supt3-/- mESCs compared to wildtype mESCs
Ensembl Gene ID	Gene name	log2FoldChange	p-value	adjusted p-value	normalized read counts WT mESCs		Ensembl Gene ID	Gene name	log2FoldChange	p-value	adjusted p-value	normalized read counts WT mESCs
ENSMUSG00000074968	Ano3	1.74166	4.17753e-19	4.99591e-15	564.708		ENSMUSG00000024697	Gna14	-1.30853	3.13112e-09	4.16056e-06	508.137
ENSMUSG00000058589	Anks1b	1.48033	7.82494e-13	2.33946e-09	383.416		ENSMUSG00000039741	Bahcc1	-1.02212	5.02783e-06	0.00162508	230.839
ENSMUSG00000001986	Gria3	1.46307	5.32469e-10	1.0613e-06	70.0939		ENSMUSG00000032419	Tbx18	-1.01851	6.73361e-06	0.00191732	356.823
ENSMUSG00000026249	Serpine2	1.41689	1.12377e-09	1.6799e-06	62.8623
ENSMUSG00000026748	Plxdc2	1.31825	1.67173e-15	9.9961e-12	1104.99
ENSMUSG00000046876	Atxn1	1.31208	6.93559e-13	2.33946e-09	1660.99
ENSMUSG00000004698	Hdac9	1.0923	9.20462e-07	0.000440312	85.1021
ENSMUSG00000027227	Sord	1.09206	1.01249e-06	0.00045373	107.322
ENSMUSG00000054720	Lrrc8c	1.0888	7.61367e-06	0.00202338	79.0003
ENSMUSG00000058656	Samd12	1.0789	3.77577e-10	9.03089e-07	347.645
ENSMUSG00000016150	Tenm1	1.07498	2.65979e-07	0.000198803	586.376
ENSMUSG00000032087	Dscaml1	1.06521	9.07276e-08	8.34624e-05	137.956
ENSMUSG00000021779	Thrb	1.06242	2.92489e-06	0.00102879	131.866
ENSMUSG00000038776	Ephx1	1.06081	3.96454e-08	4.31017e-05	196.311
ENSMUSG00000041134	Cyyr1	1.05708	2.96659e-05	0.00581598	65.1396
ENSMUSG00000027544	Nfatc2	1.0169	2.96127e-05	0.00581598	56.1631
ENSMUSG00000021536	Adcy2	1.01603	5.79687e-08	5.77706e-05	233.074
ENSMUSG00000053141	Ptprt	1.00159	7.70163e-07	0.000399209	131.864
